# A coordinated and reproducible multicellular response to AD pathology

**DOI:** 10.64898/2026.10.19.759610

**Authors:** Gabriele Vilkaite, Emma Volcov, Lijun An, Yu Xiao, Ines Hristovska, Camila Rosat Consiglio, Alexa Pichet-Binette, Niklas Mattsson-Carlgren, Chris Gaiteri, Jacob W. Vogel

## Abstract

While single-cell measurements of the Alzheimer’s disease (AD) brain allow investigation of vulnerable cells in unprecedented depth, reported findings are heterogeneous, mostly descriptive and often ignore interdependence of cellular responses. Operationalization of these findings requires a multi-cellular model of AD that is robust and reproducible. Here, we utilize a coordinated multicellular community approach across 2.3 million nuclei from 427 ROSMAP donors to identify robust multicellular axes associated with AD pathology and sex. The AD signature comprised profound alteration to RORB-GABRG excitatory neurons and disrupted oligodendrocyte precursor cell signaling. A separate set of AD-related cell-type specific molecular processes with strong sexual dimorphism also emerged. Importantly, these signatures developed and ROSMAP predicted neuropathology and sex, respectively, in a completely independent dataset (SEA-AD). These findings altogether summarize a highly consistent multi-cellular response to AD pathology in the human brain, creating a baseline cellular model to which perturbation and treatment experiments can be compared.
