## Supplementary Table 7 for "A coordinated and reproducible multicellular response to AD pathology"

### Sheet: Cell subtype groupings
Major cell class	Harmonized subtype/group	Original cell subtypes included	Number of original subtypes
Vascular	Vasc	Fib_SLC4A4	5
		Fib_FLRT2
		Per
		End
		SMC
Inhibitory neurons	Inh_G1	Inh_PTPRK_FAM19A1	6
		Inh_SORCS1_TTN
		Inh_LAMP5_RELN
		Inh_L12_PAX6_SCGN
		Inh_L1_PAX6_CA4
		Inh_SGCD_PDE3A
Inhibitory neurons	Inh_G3	Inh_LAMP5_NRG1	2
		Inh_L16_LAMP5_CA13
Inhibitory neurons	Inh_G4	Inh_RYR3_TSHZ2	3
		Inh_ALCAM_TRPM3
		Inh_VIP_THSD7B
Inhibitory neurons	Inh_G5	Inh_VIP_CLSTN2	3
		Inh_VIP_ABI3BP
		Inh_VIP_TSHZ2
Inhibitory neurons	Inh_G6	Inh_L56_SST_TH	5
		Inh_FBN2_EPB41L4A;
		Inh_L35_SST_MAFB
		Inh_ENOX2_SPHKAP
		Inh_L6_SST_NPY
Inhibitory neurons	Inh_G7	Inh_L56_PVALB_STON2	4
		Inh_GPC5_RIT2
		Inh_PVALB_HTR4
		Inh_PVALB_SULF1
Inhibitory neurons	Inh_G8	Inh_PVALB_CA8	2
		Inh_CUX2_MSR1
Microglia	Mic_all	Mic_TPT1	3
		Mic_P2RY12
		Mic_MKI67
Other immune cells	immun	T_cells	2
		CAMs
Excitatory neurons	Exc_G1	Exc_L56_IT_Car3	2
		Exc_L5_ET

### Sheet: SEA-AD_to_ROSMAP_cell_label_map
Major cell class	ROSMAP cell subtype	SEA-AD supertypes included	Number of SEA-AD supertypes
Excitatory neurons	Exc_L23_CBLN2_LINC02306	L2/3 IT_1	5
		L2/3 IT_2
		L2/3 IT_6
		L2/3 IT_7
		L2/3 IT_8
Excitatory neurons	Exc_L34_RORB_CUX2	L2/3 IT_3	6
		L2/3 IT_5
		L2/3 IT_10
		L2/3 IT_12
		L2/3 IT_13
		L4 IT_3
Excitatory neurons	Exc_L35_RORB_PLCH1	L4 IT_4	1
Excitatory neurons	Exc_L45_RORB_IL1RAPL2	L4 IT_1	5
		L5 IT_2
		L5 IT_5
		L5 IT_6
		L5 IT_7
Excitatory neurons	Exc_L45_RORB_GABRG1	L4 IT_2	1
Excitatory neurons	Exc_L56_RORB_LINC02196	L5 IT_1	2
		L5 IT_3
Excitatory neurons	Exc_L5_ET	L5 ET_2	1
Excitatory neurons	Exc_L56_NP	L5/6 NP_1	5
		L5/6 NP_2
		L5/6 NP_3
		L5/6 NP_4
		L5/6 NP_6
Excitatory neurons	Exc_L56_IT_Car3	L6 IT Car3_1	3
		L6 IT Car3_2
		L6 IT Car3_3
Excitatory neurons	Exc_L6_THEMIS_NFIA	L6 IT_1	2
		L6 IT_2
Excitatory neurons	Exc_L6_CT	L6 CT_1	4
		L6 CT_2
		L6 CT_3
		L6 CT_4
Excitatory neurons	Exc_L6b	L6b_1	6
		L6b_2
		L6b_3
		L6b_4
		L6b_5
		L6b_6
Inhibitory neurons	Inh_L16_LAMP5_CA13	Lamp5_Lhx6_1	1
Inhibitory neurons	Inh_LAMP5_NRG1	Lamp5_1	3
		Lamp5_2
		Lamp5_3
Inhibitory neurons	Inh_LAMP5_RELN	Lamp5_4	3
		Lamp5_5
		Lamp5_6
Inhibitory neurons	Inh_L1_PAX6_CA4	Pax6_1	1
Inhibitory neurons	Inh_L12_PAX6_SCGN	Pax6_2	1
Inhibitory neurons	Inh_SGCD_PDE3A	Pax6_3	3
		Pax6_4
		Sncg_3
Inhibitory neurons	Inh_PTPRK_FAM19A1	Sncg_1	3
		Sncg_2
		Sncg_8
Inhibitory neurons	Inh_SORCS1_TTN	Sncg_4	3
		Sncg_5
		Sncg_6
Inhibitory neurons	Inh_VIP_ABI3BP	Vip_1	3
		Vip_18
		Vip_19
Inhibitory neurons	Inh_VIP_CLSTN2	Vip_4	2
		Vip_12
Inhibitory neurons	Inh_VIP_TSHZ2	Vip_21	2
		Vip_23
Inhibitory neurons	Inh_VIP_THSD7B	Vip_14	3
		Vip_15
		Vip_16
Inhibitory neurons	Inh_RYR3_TSHZ2	Vip_2	3
		Vip_11
		Vip_13
Inhibitory neurons	Inh_ALCAM_TRPM3	Vip_5	3
		Vip_6
		Vip_9
Inhibitory neurons	Inh_L6_SST_NPY	Sst Chodl_1	2
		Sst Chodl_2
Inhibitory neurons	Inh_L56_SST_TH	Sst_1	2
		Sst_12
Inhibitory neurons	Inh_L35_SST_MAFB	Sst_3	2
		Sst_19
Inhibitory neurons	Inh_FBN2_EPB41L4A	Sst_4	3
		Sst_5
		Sst_7
Inhibitory neurons	Inh_ENOX2_SPHKAP	Sst_9	3
		Sst_10
		Sst_13
Inhibitory neurons	Inh_CUX2_MSR1	Sst_2	6
		Sst_11
		Sst_20
		Sst_22
		Sst_23
		Sst_25
Inhibitory neurons	Inh_PVALB_SULF1	Pvalb_1	5
		Pvalb_6
		Pvalb_8
		Pvalb_12
		Pvalb_14
Inhibitory neurons	Inh_PVALB_HTR4	Pvalb_2	4
		Pvalb_3
		Pvalb_5
		Pvalb_15
Inhibitory neurons	Inh_GPC5_RIT2	Pvalb_7	2
		Pvalb_9
Inhibitory neurons	Inh_L56_PVALB_STON2	Pvalb_10	2
		Pvalb_13
Inhibitory neurons	Inh_PVALB_CA8	Chandelier_1	2
		Chandelier_2
Astrocytes	Ast_GRM3	Astro_1	2
		Astro_2
Astrocytes	Ast_DPP10	Astro_3	3
		Astro_4
		Astro_5
Astrocytes	Ast_CHI3L1	Astro_6-SEAAD	1
Oligodendrocytes	Oli	Oligo_1	4
		Oligo_2
		Oligo_3
		Oligo_4
OPCs	OPC	OPC_1	3
		OPC_2
		OPC_2_2-SEAAD
Microglia	Mic_P2RY12	Micro-PVM_2	1
Microglia	Mic_TPT1	Micro-PVM_3-SEAAD	1
Microglia	Mic_MKI67	Micro-PVM_2_1-SEAAD	1
Other immune cells	CAMs	Micro-PVM_1	1
Other immune cells	T_cells	Lymphocyte	2
		Monocyte
Vascular	Vasc	Endo_2	4
		Pericyte_1
		SMC-SEAAD
		VLMC_1
