## Supplementary Table 5 for "A coordinated and reproducible multicellular response to AD pathology"

### Sheet: PLSX_bs_rotations
gene_cluster	C1_val	C1_p	C1_sig	C2_val	C2_p	C2_sig
Excitatory_ExcL45RORBGABRG1_Cluster_0	-0.228489	0.0001	TRUE	-0.054575	0.2135	FALSE
Excitatory_ExcL45RORBGABRG1_Cluster_7	-0.211397	0.0001	TRUE	-0.0812156	0.0589	FALSE
Excitatory_ExcL45RORBGABRG1_Cluster_8	0.186352	0.0001	TRUE	0.036784	0.2554	FALSE
Excitatory_ExcL45RORBGABRG1_Cluster_13	0.176795	0.0001	TRUE	0.0502355	0.1859	FALSE
Excitatory_ExcL45RORBGABRG1_Cluster_5	0.136831	0.0037	TRUE	0.472668	0.0001	TRUE
Excitatory_ExcL45RORBGABRG1_Cluster_9	0.155884	0.0002	TRUE	-0.0523276	0.2047	FALSE
Excitatory_ExcL45RORBGABRG1_Cluster_17	0.239668	0.0001	TRUE	-0.0136575	0.3639	FALSE
Excitatory_ExcL35RORBPLCH1_Cluster_14	0.227254	0.0001	TRUE	-0.0638357	0.1083	FALSE
Excitatory_ExcL6CT_Cluster_14	0.238075	0.0001	TRUE	0.0387109	0.1767	FALSE
Excitatory_ExcL34RORBCUX2_Cluster_6	0.182235	0.0001	TRUE	0.0651215	0.119	FALSE
Excitatory_ExcNRGN_Cluster_15	0.199778	0.0001	TRUE	-0.126937	0.0366	TRUE
Inhibitory_InhG7_Cluster_10	0.246451	0.0001	TRUE	0.0350578	0.1682	FALSE
Inhibitory_InhG7_Cluster_12	-0.202434	0.0001	TRUE	-0.0880558	0.1349	FALSE
Inhibitory_InhLAMP5NRG1Rosehip_Cluster_1	-0.197233	0.0001	TRUE	-0.0552281	0.1572	FALSE
Inhibitory_InhLAMP5NRG1Rosehip_Cluster_12	-0.215427	0.0001	TRUE	-0.0583246	0.1161	FALSE
Inhibitory_InhLAMP5NRG1Rosehip_Cluster_6	-0.186096	0.0005	TRUE	0.7313	0.0001	TRUE
Inhibitory_InhLAMP5NRG1Rosehip_Cluster_7	-0.21922	0.0001	TRUE	-0.00795004	0.4467	FALSE
OPCs_OPC_Cluster_16	-0.212031	0.0001	TRUE	0.0155286	0.4151	FALSE
Astrocytes_AstDPP10_Cluster_6	0.193125	0.0001	TRUE	-0.055182	0.1748	FALSE
Oligodendrocytes_Oli_Cluster_12	0.213978	0.0002	TRUE	-0.324973	0.0003	TRUE
Oligodendrocytes_Oli_Cluster_3	0.235822	0.0001	TRUE	-0.0514238	0.1209	FALSE
Immune_Micall_Cluster_11	-0.149612	0.0001	TRUE	0.0483105	0.2973	FALSE
Immune_Micall_Cluster_17	0.204228	0.0001	TRUE	0.0117419	0.4252	FALSE
Immune_Micall_Cluster_0	-0.119465	0.0004	TRUE	0.0132475	0.4481	FALSE

### Sheet: PLSY_bs_rotations
phenotype	C1_val	C1_p	C1_sig	C2_val	C2_p	C2_sig
age_death	0.351513	0.0782	FALSE	-0.206493	0.0505	FALSE
msex	0.406391	0.2107	FALSE	1.33925	0.0001	TRUE
gpath	1.44375	0.0001	TRUE	-0.0103913	0.4447	FALSE
amyloid	1.49043	0.0001	TRUE	0.00865226	0.4968	FALSE
tangles	1.47582	0.0001	TRUE	0.0156683	0.4398	FALSE
tdp_st4	0.84457	0.0008	TRUE	0.0526351	0.3524	FALSE
arteriol_scler	0.604352	0.0113	TRUE	0.112297	0.2182	FALSE
caa_4gp	0.791004	0.0034	TRUE	0.129092	0.1346	FALSE
cvda_4gp2	-0.0909118	0.3919	FALSE	-0.0135528	0.4978	FALSE
ci_num2_mct	0.710748	0.0058	TRUE	0.228279	0.072	FALSE
E2	-0.83011	0.0017	TRUE	-0.24345	0.0376	TRUE
E4	0.707481	0.0045	TRUE	0.14594	0.0842	FALSE
new_cogdx	1.11504	0.0002	TRUE	0.178508	0.0563	FALSE
