## Supplementary Table 8 for "A coordinated and reproducible multicellular response to AD pathology"

### Sheet: Sheet1
Cognitive measure	Composite variable	Slope variable used	Constituent cognitive tests
Global cognition	cogn_global	cogng_demog_slope	All 19 tests included across the five cognitive domains
Episodic memory	cogn_ep	cognep_demog_slope	Word list
			Word list recall
			Word list recognition
			East Boston immediate recall
			East Boston delayed recall
			Logical Memory I (immediate recall)
			Logical Memory II (delayed recall)
Working memory	cogn_wo	cognwo_demog_slope	Digits forward
			Digits backward
			Digit ordering
Semantic memory	cogn_se	cognse_demog_slope	Boston Naming (15 items)
			category fluency (animals - fruits/vegetables)
			Reading test (10 items)
Perceptual speed	cogn_ps	cognps_demog_slope	Symbol digits modality test (oral)
			Number comparison
			Stroop color naming
			Stroop word reading
Visuospatial ability/perceptual orientation	cogn_po	cognpo_demog_slope	Line orientation
			progressive matrices (16 items)
