## Supplementary Table 6 for "A coordinated and reproducible multicellular response to AD pathology"

### Sheet: SuppTable5_CCCres
directionality	classification	is_directed	sender_cluster	receiver_cluster	sender_partner_type	sender_partner_genes	receiver_partner_type	receiver_partner_genes	cellphonedb_multidata_1_id	cellphonedb_multidata_2_id	significant_AGM_edge	significant_subtype_edge
Adhesion-Adhesion	Adhesion by Cadherin	FALSE	Excitatory_ExcL45RORBGABRG1_Cluster_5	Excitatory_ExcL45RORBGABRG1_Cluster_5	single protein	CDH6	single protein	CDH6	662	662	FALSE	TRUE
Adhesion-Adhesion	Adhesion by Cadherin	FALSE	Excitatory_ExcL45RORBGABRG1_Cluster_5	Excitatory_ExcL35RORBPLCH1_Cluster_14	single protein	CDH6	single protein	CDH6	662	662	FALSE	TRUE
Adhesion-Adhesion		FALSE	Excitatory_ExcL45RORBGABRG1_Cluster_9	Immune_Micall_Cluster_11	single protein	MCAM	single protein	CNTN1	734	1262	FALSE	FALSE
Adhesion-Adhesion		FALSE	Excitatory_ExcL45RORBGABRG1_Cluster_9	Immune_Micall_Cluster_17	single protein	CRTAM	single protein	CADM1	134	945	FALSE	FALSE
Adhesion-Adhesion	Adhesion by Cadherin	FALSE	Excitatory_ExcL35RORBPLCH1_Cluster_14	Excitatory_ExcL35RORBPLCH1_Cluster_14	single protein	CDH6	single protein	CDH6	662	662	TRUE	TRUE
Adhesion-Adhesion		FALSE	Astrocytes_AstDPP10_Cluster_6	Immune_Micall_Cluster_11	single protein	MCAM	single protein	CNTN1	734	1262	FALSE	FALSE
Adhesion-Adhesion	Adhesion by Cadherin	FALSE	Oligodendrocytes_Oli_Cluster_3	Oligodendrocytes_Oli_Cluster_3	single protein	CDH2	single protein	CDH2	391	391	FALSE	FALSE
Adhesion-Adhesion	Adhesion by Cadherin	FALSE	Oligodendrocytes_Oli_Cluster_3	Immune_Micall_Cluster_11	single protein	CDH2	single protein	CDH2	391	391	FALSE	FALSE
Adhesion-Adhesion	Adhesion by Cadherin	FALSE	Immune_Micall_Cluster_11	Immune_Micall_Cluster_11	single protein	CDH2	single protein	CDH2	391	391	FALSE	FALSE
Adhesion-Adhesion		FALSE	Immune_Micall_Cluster_11	Immune_Micall_Cluster_11	single protein	CHL1	single protein	CHL1	1263	1263	FALSE	FALSE
Adhesion-Adhesion		FALSE	Immune_Micall_Cluster_11	Immune_Micall_Cluster_0	single protein	CHL1	single protein	L1CAM	1263	510	FALSE	FALSE
Adhesion-Adhesion	Adhesion by CADM	FALSE	Immune_Micall_Cluster_17	Immune_Micall_Cluster_17	single protein	CADM1	single protein	CADM1	945	945	FALSE	FALSE
Adhesion-Adhesion	Adhesion by L1CAM	FALSE	Immune_Micall_Cluster_0	Immune_Micall_Cluster_0	single protein	L1CAM	single protein	L1CAM	510	510	FALSE	FALSE
Ligand-Receptor	Signaling by Somatostatin	TRUE	Excitatory_ExcL45RORBGABRG1_Cluster_0	Excitatory_ExcL45RORBGABRG1_Cluster_0	single protein	SST	single protein	SSTR2	679	499	FALSE	TRUE
Ligand-Receptor	Signaling by Fibroblast growth factor	TRUE	Excitatory_ExcL45RORBGABRG1_Cluster_0	Excitatory_ExcL45RORBGABRG1_Cluster_13	single protein	FGF1	single protein	FGFR2	241	425	TRUE	TRUE
Ligand-Receptor	Signaling by Fibroblast growth factor	TRUE	Excitatory_ExcL45RORBGABRG1_Cluster_0	Excitatory_ExcL45RORBGABRG1_Cluster_13	single protein	FGF1	single protein	FGFR3	241	437	TRUE	TRUE
Ligand-Receptor	Signaling by Fibroblast growth factor	TRUE	Excitatory_ExcL45RORBGABRG1_Cluster_0	Excitatory_ExcL45RORBGABRG1_Cluster_9	single protein	FGF1	single protein	FGFR1	241	318	TRUE	TRUE
Ligand-Receptor	Signaling by Opioid	TRUE	Excitatory_ExcL45RORBGABRG1_Cluster_0	Excitatory_ExcL45RORBGABRG1_Cluster_9	single protein	PENK	single protein	OPRM1	163	541	TRUE	TRUE
Ligand-Receptor	Signaling by Opioid	TRUE	Excitatory_ExcL45RORBGABRG1_Cluster_0	Excitatory_ExcL35RORBPLCH1_Cluster_14	single protein	PENK	single protein	OPRM1	163	541	FALSE	TRUE
Ligand-Receptor	Signaling by Fibroblast growth factor	TRUE	Excitatory_ExcL45RORBGABRG1_Cluster_0	Excitatory_ExcL34RORBCUX2_Cluster_6	single protein	FGF1	single protein	FGFR2	241	425	FALSE	FALSE
Ligand-Receptor	Signaling by Opioid	TRUE	Excitatory_ExcL45RORBGABRG1_Cluster_0	Excitatory_ExcNRGN_Cluster_15	single protein	PENK	single protein	OPRM1	163	541	FALSE	FALSE
Ligand-Receptor	Signaling by Opioid	TRUE	Excitatory_ExcL45RORBGABRG1_Cluster_0	Inhibitory_InhLAMP5NRG1Rosehip_Cluster_7	single protein	PENK	single protein	OPRM1	163	541	FALSE	FALSE
Ligand-Receptor	Signaling by Brain-derived neurotrophic factor	TRUE	Excitatory_ExcL45RORBGABRG1_Cluster_0	Immune_Micall_Cluster_11	single protein	BDNF	single protein	NTRK2	443	794	FALSE	FALSE
Ligand-Receptor	Signaling by Pleiotrophin	TRUE	Excitatory_ExcL45RORBGABRG1_Cluster_5	Excitatory_ExcL45RORBGABRG1_Cluster_13	single protein	PTN	single protein	PTPRZ1	414	441	FALSE	TRUE
Ligand-Receptor		TRUE	Excitatory_ExcL45RORBGABRG1_Cluster_5	Inhibitory_InhG7_Cluster_12	single protein	HGF	single protein	MET	347	274	FALSE	FALSE
Ligand-Receptor		TRUE	Excitatory_ExcL45RORBGABRG1_Cluster_5	Inhibitory_InhLAMP5NRG1Rosehip_Cluster_6	single protein	HGF	single protein	MET	347	274	FALSE	FALSE
Ligand-Receptor	Signaling by Teneurin	TRUE	Excitatory_ExcL45RORBGABRG1_Cluster_5	OPCs_OPC_Cluster_16	single protein	TENM3	single protein	ADGRL2	1318	1170	FALSE	TRUE
Ligand-Receptor	Signaling by Complement	TRUE	Excitatory_ExcL45RORBGABRG1_Cluster_5	Immune_Micall_Cluster_11	single protein	C1QL2	single protein	ADGRB3	1174	1166	FALSE	FALSE
Ligand-Receptor	Signaling by Teneurin	TRUE	Excitatory_ExcL45RORBGABRG1_Cluster_5	Immune_Micall_Cluster_11	single protein	TENM3	single protein	ADGRL2	1318	1170	FALSE	FALSE
Ligand-Receptor	Signaling by Pleiotrophin	TRUE	Excitatory_ExcL45RORBGABRG1_Cluster_5	Immune_Micall_Cluster_0	single protein	PTN	single protein	PTPRZ1	414	441	FALSE	FALSE
Ligand-Receptor	Signaling by Orexin	TRUE	Excitatory_ExcL45RORBGABRG1_Cluster_9	Inhibitory_InhLAMP5NRG1Rosehip_Cluster_6	single protein	HCRT	single protein	HCRTR2	88	90	TRUE	FALSE
Ligand-Receptor	Signaling by Semaphorin	TRUE	Excitatory_ExcL45RORBGABRG1_Cluster_9	Inhibitory_InhLAMP5NRG1Rosehip_Cluster_6	single protein	SEMA3A	single protein	NRP1	768	64	TRUE	FALSE
Ligand-Receptor	Signaling by SLIT and NTRK-like protein	TRUE	Excitatory_ExcL45RORBGABRG1_Cluster_17	Excitatory_ExcL45RORBGABRG1_Cluster_13	single protein	SLIT2	single protein	ROBO2	121	977	FALSE	TRUE
Ligand-Receptor	Signaling by Retinoic Acid	TRUE	Excitatory_ExcL45RORBGABRG1_Cluster_17	Excitatory_ExcL45RORBGABRG1_Cluster_9	complex	ALDH1A1	single protein	RORB	1398	1	TRUE	TRUE
Ligand-Receptor	Signaling by Retinoic Acid	TRUE	Excitatory_ExcL45RORBGABRG1_Cluster_17	Excitatory_ExcL35RORBPLCH1_Cluster_14	complex	ALDH1A1	single protein	RORB	1398	1	FALSE	TRUE
Ligand-Receptor	Signaling by SLIT and NTRK-like protein	TRUE	Excitatory_ExcL45RORBGABRG1_Cluster_17	Excitatory_ExcL6CT_Cluster_14	single protein	SLIT2	single protein	ROBO1	121	1062	TRUE	FALSE
Ligand-Receptor	Signaling by SLIT and NTRK-like protein	TRUE	Excitatory_ExcL45RORBGABRG1_Cluster_17	Excitatory_ExcL34RORBCUX2_Cluster_6	single protein	SLIT2	single protein	ROBO2	121	977	FALSE	FALSE
Ligand-Receptor	Signaling by Retinoic Acid	TRUE	Excitatory_ExcL45RORBGABRG1_Cluster_17	OPCs_OPC_Cluster_16	complex	ALDH1A1	single protein	RORB	1398	1	TRUE	TRUE
Ligand-Receptor	Signaling by SLIT and NTRK-like protein	TRUE	Excitatory_ExcL45RORBGABRG1_Cluster_17	OPCs_OPC_Cluster_16	single protein	SLIT2	single protein	ROBO2	121	977	TRUE	TRUE
Ligand-Receptor	Signaling by Retinoic Acid	TRUE	Excitatory_ExcL45RORBGABRG1_Cluster_17	Immune_Micall_Cluster_11	complex	ALDH1A1	single protein	RORB	1398	1	FALSE	FALSE
Ligand-Receptor	Signaling by SLIT and NTRK-like protein	TRUE	Excitatory_ExcL45RORBGABRG1_Cluster_17	Immune_Micall_Cluster_0	single protein	SLIT2	single protein	ROBO1	121	1062	FALSE	FALSE
Ligand-Receptor	Signaling by Pleiotrophin	TRUE	Excitatory_ExcL35RORBPLCH1_Cluster_14	Excitatory_ExcL45RORBGABRG1_Cluster_13	single protein	PTN	single protein	PTPRZ1	414	441	FALSE	TRUE
Ligand-Receptor	Signaling by Opioid	TRUE	Excitatory_ExcL35RORBPLCH1_Cluster_14	Excitatory_ExcL45RORBGABRG1_Cluster_9	single protein	PENK	single protein	OPRM1	163	541	TRUE	TRUE
Ligand-Receptor	Signaling by Retinoic Acid	TRUE	Excitatory_ExcL35RORBPLCH1_Cluster_14	Excitatory_ExcL45RORBGABRG1_Cluster_9	complex	ALDH1A1	single protein	RORB	1398	1	TRUE	TRUE
Ligand-Receptor	Signaling by Neuregulin	TRUE	Excitatory_ExcL35RORBPLCH1_Cluster_14	Excitatory_ExcL35RORBPLCH1_Cluster_14	single protein	NRG1	single protein	ERBB4	707	778	TRUE	TRUE
Ligand-Receptor	Signaling by Opioid	TRUE	Excitatory_ExcL35RORBPLCH1_Cluster_14	Excitatory_ExcL35RORBPLCH1_Cluster_14	single protein	PENK	single protein	OPRM1	163	541	TRUE	TRUE
Ligand-Receptor	Signaling by Retinoic Acid	TRUE	Excitatory_ExcL35RORBPLCH1_Cluster_14	Excitatory_ExcL35RORBPLCH1_Cluster_14	complex	ALDH1A1	single protein	RORB	1398	1	TRUE	TRUE
Ligand-Receptor	Signaling by Opioid	TRUE	Excitatory_ExcL35RORBPLCH1_Cluster_14	Excitatory_ExcNRGN_Cluster_15	single protein	PENK	single protein	OPRM1	163	541	TRUE	TRUE
Ligand-Receptor	Signaling by Tachykinins	TRUE	Excitatory_ExcL35RORBPLCH1_Cluster_14	Inhibitory_InhLAMP5NRG1Rosehip_Cluster_6	single protein	TAC3	single protein	TACR3	1027	485	FALSE	FALSE
Ligand-Receptor	Signaling by Opioid	TRUE	Excitatory_ExcL35RORBPLCH1_Cluster_14	Inhibitory_InhLAMP5NRG1Rosehip_Cluster_7	single protein	PENK	single protein	OPRM1	163	541	FALSE	FALSE
Ligand-Receptor	Signaling by Retinoic Acid	TRUE	Excitatory_ExcL35RORBPLCH1_Cluster_14	OPCs_OPC_Cluster_16	complex	ALDH1A1	single protein	RORB	1398	1	TRUE	TRUE
Ligand-Receptor	Signaling by Tachykinins	TRUE	Excitatory_ExcL35RORBPLCH1_Cluster_14	Oligodendrocytes_Oli_Cluster_12	single protein	TAC3	single protein	TACR3	1027	485	FALSE	FALSE
Ligand-Receptor	Signaling by Retinoic Acid	TRUE	Excitatory_ExcL35RORBPLCH1_Cluster_14	Immune_Micall_Cluster_11	complex	ALDH1A1	single protein	RORB	1398	1	FALSE	FALSE
Ligand-Receptor	Signaling by Pleiotrophin	TRUE	Excitatory_ExcL35RORBPLCH1_Cluster_14	Immune_Micall_Cluster_0	single protein	PTN	single protein	PTPRZ1	414	441	FALSE	FALSE
Ligand-Receptor	Signaling by SLIT and NTRK-like protein	TRUE	Excitatory_ExcL6CT_Cluster_14	Excitatory_ExcL45RORBGABRG1_Cluster_13	single protein	SLIT2	single protein	ROBO2	121	977	FALSE	FALSE
Ligand-Receptor	Signaling by SLIT and NTRK-like protein	TRUE	Excitatory_ExcL6CT_Cluster_14	Excitatory_ExcL6CT_Cluster_14	single protein	SLIT2	single protein	ROBO1	121	1062	FALSE	FALSE
Ligand-Receptor	Signaling by SLIT and NTRK-like protein	TRUE	Excitatory_ExcL6CT_Cluster_14	Excitatory_ExcL34RORBCUX2_Cluster_6	single protein	SLIT2	single protein	ROBO2	121	977	TRUE	TRUE
Ligand-Receptor	Signaling by SLIT and NTRK-like protein	TRUE	Excitatory_ExcL6CT_Cluster_14	OPCs_OPC_Cluster_16	single protein	SLIT2	single protein	ROBO2	121	977	FALSE	FALSE
Ligand-Receptor	Signaling by SLIT and NTRK-like protein	TRUE	Excitatory_ExcL6CT_Cluster_14	Immune_Micall_Cluster_0	single protein	SLIT2	single protein	ROBO1	121	1062	FALSE	FALSE
Ligand-Receptor	Signaling by SLIT and NTRK-like protein	TRUE	Excitatory_ExcL34RORBCUX2_Cluster_6	Excitatory_ExcL45RORBGABRG1_Cluster_13	single protein	SLIT2	single protein	ROBO2	121	977	FALSE	FALSE
Ligand-Receptor	Signaling by SLIT and NTRK-like protein	TRUE	Excitatory_ExcL34RORBCUX2_Cluster_6	Excitatory_ExcL6CT_Cluster_14	single protein	SLIT2	single protein	ROBO1	121	1062	TRUE	TRUE
Ligand-Receptor	Signaling by SLIT and NTRK-like protein	TRUE	Excitatory_ExcL34RORBCUX2_Cluster_6	Excitatory_ExcL34RORBCUX2_Cluster_6	single protein	SLIT2	single protein	ROBO2	121	977	FALSE	FALSE
Ligand-Receptor	Signaling by Teneurin	TRUE	Excitatory_ExcL34RORBCUX2_Cluster_6	OPCs_OPC_Cluster_16	single protein	TENM3	single protein	ADGRL2	1318	1170	TRUE	TRUE
Ligand-Receptor	Signaling by SLIT and NTRK-like protein	TRUE	Excitatory_ExcL34RORBCUX2_Cluster_6	OPCs_OPC_Cluster_16	single protein	SLIT2	single protein	ROBO2	121	977	TRUE	TRUE
Ligand-Receptor	Signaling by Teneurin	TRUE	Excitatory_ExcL34RORBCUX2_Cluster_6	Immune_Micall_Cluster_11	single protein	TENM3	single protein	ADGRL2	1318	1170	FALSE	FALSE
Ligand-Receptor	Signaling by SLIT and NTRK-like protein	TRUE	Excitatory_ExcL34RORBCUX2_Cluster_6	Immune_Micall_Cluster_0	single protein	SLIT2	single protein	ROBO1	121	1062	FALSE	FALSE
Ligand-Receptor	Signaling by Opioid	TRUE	Excitatory_ExcNRGN_Cluster_15	Excitatory_ExcL45RORBGABRG1_Cluster_9	single protein	PENK	single protein	OPRM1	163	541	FALSE	FALSE
Ligand-Receptor	Signaling by Opioid	TRUE	Excitatory_ExcNRGN_Cluster_15	Excitatory_ExcL35RORBPLCH1_Cluster_14	single protein	PENK	single protein	OPRM1	163	541	TRUE	TRUE
Ligand-Receptor	Signaling by Opioid	TRUE	Excitatory_ExcNRGN_Cluster_15	Excitatory_ExcNRGN_Cluster_15	single protein	PENK	single protein	OPRM1	163	541	FALSE	FALSE
Ligand-Receptor	Signaling by Opioid	TRUE	Excitatory_ExcNRGN_Cluster_15	Inhibitory_InhLAMP5NRG1Rosehip_Cluster_7	single protein	PENK	single protein	OPRM1	163	541	FALSE	FALSE
Ligand-Receptor	Signaling by SLIT and NTRK-like protein	TRUE	Inhibitory_InhG7_Cluster_10	Excitatory_ExcL45RORBGABRG1_Cluster_13	single protein	SLIT2	single protein	ROBO2	121	977	FALSE	FALSE
Ligand-Receptor	Signaling by SLIT and NTRK-like protein	TRUE	Inhibitory_InhG7_Cluster_10	Excitatory_ExcL6CT_Cluster_14	single protein	SLIT2	single protein	ROBO1	121	1062	FALSE	FALSE
Ligand-Receptor	Signaling by SLIT and NTRK-like protein	TRUE	Inhibitory_InhG7_Cluster_10	Excitatory_ExcL34RORBCUX2_Cluster_6	single protein	SLIT2	single protein	ROBO2	121	977	FALSE	FALSE
Ligand-Receptor	Signaling by SLIT and NTRK-like protein	TRUE	Inhibitory_InhG7_Cluster_10	OPCs_OPC_Cluster_16	single protein	SLIT2	single protein	ROBO2	121	977	TRUE	TRUE
Ligand-Receptor	Signaling by SLIT and NTRK-like protein	TRUE	Inhibitory_InhG7_Cluster_10	Immune_Micall_Cluster_0	single protein	SLIT2	single protein	ROBO1	121	1062	FALSE	FALSE
Ligand-Receptor	Signaling by Somatostatin	TRUE	Inhibitory_InhG7_Cluster_12	Excitatory_ExcL45RORBGABRG1_Cluster_0	single protein	SST	single protein	SSTR2	679	499	FALSE	FALSE
Ligand-Receptor	Signaling by Complement	TRUE	Inhibitory_InhG7_Cluster_12	Immune_Micall_Cluster_11	single protein	C1QL2	single protein	ADGRB3	1174	1166	FALSE	FALSE
Ligand-Receptor		TRUE	Inhibitory_InhLAMP5NRG1Rosehip_Cluster_1	Inhibitory_InhLAMP5NRG1Rosehip_Cluster_6	single protein	FTH1	single protein	SCARA5	20	833	FALSE	FALSE
Ligand-Receptor		TRUE	Inhibitory_InhLAMP5NRG1Rosehip_Cluster_1	Inhibitory_InhLAMP5NRG1Rosehip_Cluster_6	single protein	FTL	single protein	SCARA5	25	833	FALSE	FALSE
Ligand-Receptor	Signaling by Semaphorin	TRUE	Inhibitory_InhLAMP5NRG1Rosehip_Cluster_12	Inhibitory_InhLAMP5NRG1Rosehip_Cluster_6	single protein	SEMA3A	single protein	NRP1	768	64	FALSE	FALSE
Ligand-Receptor	Signaling by Netrin	TRUE	Inhibitory_InhLAMP5NRG1Rosehip_Cluster_6	Excitatory_ExcL45RORBGABRG1_Cluster_8	single protein	NTN4	single protein	UNC5D	969	829	FALSE	FALSE
Ligand-Receptor	Signaling by Apolipoprotein	TRUE	Inhibitory_InhLAMP5NRG1Rosehip_Cluster_6	Excitatory_ExcL45RORBGABRG1_Cluster_5	single protein	APOA1	single protein	ABCA1	201	2	FALSE	FALSE
Ligand-Receptor	Signaling by Opioid	TRUE	Inhibitory_InhLAMP5NRG1Rosehip_Cluster_6	Excitatory_ExcL45RORBGABRG1_Cluster_9	single protein	PENK	single protein	OPRM1	163	541	TRUE	FALSE
Ligand-Receptor	Signaling by Retinoic Acid	TRUE	Inhibitory_InhLAMP5NRG1Rosehip_Cluster_6	Excitatory_ExcL45RORBGABRG1_Cluster_9	complex	ALDH1A1	single protein	RORB	1398	1	TRUE	FALSE
Ligand-Receptor	Signaling by Opioid	TRUE	Inhibitory_InhLAMP5NRG1Rosehip_Cluster_6	Excitatory_ExcL35RORBPLCH1_Cluster_14	single protein	PENK	single protein	OPRM1	163	541	FALSE	FALSE
Ligand-Receptor	Signaling by Retinoic Acid	TRUE	Inhibitory_InhLAMP5NRG1Rosehip_Cluster_6	Excitatory_ExcL35RORBPLCH1_Cluster_14	complex	ALDH1A1	single protein	RORB	1398	1	FALSE	FALSE
Ligand-Receptor	Signaling by Opioid	TRUE	Inhibitory_InhLAMP5NRG1Rosehip_Cluster_6	Excitatory_ExcNRGN_Cluster_15	single protein	PENK	single protein	OPRM1	163	541	FALSE	FALSE
Ligand-Receptor	Signaling by Tachykinins	TRUE	Inhibitory_InhLAMP5NRG1Rosehip_Cluster_6	Inhibitory_InhLAMP5NRG1Rosehip_Cluster_6	single protein	TAC1	single protein	TACR3	404	485	FALSE	FALSE
Ligand-Receptor	Signaling by Opioid	TRUE	Inhibitory_InhLAMP5NRG1Rosehip_Cluster_6	Inhibitory_InhLAMP5NRG1Rosehip_Cluster_7	single protein	PENK	single protein	OPRM1	163	541	FALSE	FALSE
Ligand-Receptor	Signaling by Retinoic Acid	TRUE	Inhibitory_InhLAMP5NRG1Rosehip_Cluster_6	OPCs_OPC_Cluster_16	complex	ALDH1A1	single protein	RORB	1398	1	FALSE	FALSE
Ligand-Receptor	Signaling by Tachykinins	TRUE	Inhibitory_InhLAMP5NRG1Rosehip_Cluster_6	Oligodendrocytes_Oli_Cluster_12	single protein	TAC1	single protein	TACR3	404	485	FALSE	FALSE
Ligand-Receptor	Signaling by Netrin	TRUE	Inhibitory_InhLAMP5NRG1Rosehip_Cluster_6	Immune_Micall_Cluster_11	single protein	NTN4	single protein	NTRK2	969	794	FALSE	FALSE
Ligand-Receptor	Signaling by Netrin	TRUE	Inhibitory_InhLAMP5NRG1Rosehip_Cluster_6	Immune_Micall_Cluster_11	single protein	NTN4	single protein	UNC5D	969	829	FALSE	FALSE
Ligand-Receptor	Signaling by Retinoic Acid	TRUE	Inhibitory_InhLAMP5NRG1Rosehip_Cluster_6	Immune_Micall_Cluster_11	complex	ALDH1A1	single protein	RORB	1398	1	FALSE	FALSE
Ligand-Receptor	Signaling by Pleiotrophin	TRUE	Inhibitory_InhLAMP5NRG1Rosehip_Cluster_7	Excitatory_ExcL45RORBGABRG1_Cluster_13	single protein	PTN	single protein	PTPRZ1	414	441	FALSE	FALSE
Ligand-Receptor	Signaling by R-spondin	TRUE	Inhibitory_InhLAMP5NRG1Rosehip_Cluster_7	Excitatory_ExcL45RORBGABRG1_Cluster_5	single protein	RSPO3	single protein	LGR5	944	115	FALSE	FALSE
Ligand-Receptor	Signaling by Parathyroid hormone	TRUE	Inhibitory_InhLAMP5NRG1Rosehip_Cluster_7	Excitatory_ExcL45RORBGABRG1_Cluster_9	single protein	PTHLH	single protein	PTH1R	326	715	FALSE	FALSE
Ligand-Receptor	Signaling by R-spondin	TRUE	Inhibitory_InhLAMP5NRG1Rosehip_Cluster_7	Excitatory_ExcL35RORBPLCH1_Cluster_14	single protein	RSPO3	single protein	LGR5	944	115	FALSE	FALSE
Ligand-Receptor	Signaling by R-spondin	TRUE	Inhibitory_InhLAMP5NRG1Rosehip_Cluster_7	Oligodendrocytes_Oli_Cluster_3	single protein	RSPO3	single protein	LGR4	944	942	FALSE	FALSE
Ligand-Receptor	Signaling by Pleiotrophin	TRUE	Inhibitory_InhLAMP5NRG1Rosehip_Cluster_7	Immune_Micall_Cluster_0	single protein	PTN	single protein	PTPRZ1	414	441	FALSE	FALSE
Ligand-Receptor	Signaling by Somatostatin	TRUE	OPCs_OPC_Cluster_16	Excitatory_ExcL45RORBGABRG1_Cluster_0	single protein	SST	single protein	SSTR2	679	499	FALSE	TRUE
Ligand-Receptor	Signaling by Ephrin	TRUE	OPCs_OPC_Cluster_16	Excitatory_ExcL35RORBPLCH1_Cluster_14	single protein	EFNA5	single protein	EPHA3	647	482	TRUE	TRUE
Ligand-Receptor	Signaling by Neuregulin	TRUE	OPCs_OPC_Cluster_16	Excitatory_ExcL35RORBPLCH1_Cluster_14	single protein	NRG1	single protein	ERBB4	707	778	TRUE	TRUE
Ligand-Receptor	Signaling by Ephrin	TRUE	OPCs_OPC_Cluster_16	Excitatory_ExcL34RORBCUX2_Cluster_6	single protein	EFNA5	single protein	EPHA3	647	482	TRUE	TRUE
Ligand-Receptor	Signaling by Ephrin	TRUE	OPCs_OPC_Cluster_16	Inhibitory_InhG7_Cluster_10	single protein	EFNA5	single protein	EPHA3	647	482	TRUE	TRUE
Ligand-Receptor	Signaling by Ephrin	TRUE	OPCs_OPC_Cluster_16	OPCs_OPC_Cluster_16	single protein	EFNA5	single protein	EPHA4	647	655	TRUE	TRUE
Ligand-Receptor	Signaling by Teneurin	TRUE	OPCs_OPC_Cluster_16	OPCs_OPC_Cluster_16	single protein	TENM2	single protein	ADGRL2	1317	1170	TRUE	TRUE
Ligand-Receptor	Signaling by Ephrin	TRUE	OPCs_OPC_Cluster_16	Immune_Micall_Cluster_11	single protein	EFNA5	single protein	EPHA4	647	655	TRUE	TRUE
Ligand-Receptor	Signaling by Teneurin	TRUE	OPCs_OPC_Cluster_16	Immune_Micall_Cluster_11	single protein	TENM2	single protein	ADGRL2	1317	1170	TRUE	TRUE
Ligand-Receptor	Signaling by Ephrin	TRUE	OPCs_OPC_Cluster_16	Immune_Micall_Cluster_0	single protein	EFNA5	single protein	EPHA7	647	779	FALSE	TRUE
Ligand-Receptor	Signaling by Orexin	TRUE	Astrocytes_AstDPP10_Cluster_6	Inhibitory_InhLAMP5NRG1Rosehip_Cluster_6	single protein	HCRT	single protein	HCRTR2	88	90	FALSE	FALSE
Ligand-Receptor	Signaling by Ephrin	TRUE	Astrocytes_AstDPP10_Cluster_6	OPCs_OPC_Cluster_16	single protein	EFNB3	single protein	EPHA4	785	655	FALSE	FALSE
Ligand-Receptor	Signaling by Ephrin	TRUE	Astrocytes_AstDPP10_Cluster_6	Immune_Micall_Cluster_11	single protein	EFNB3	single protein	EPHA4	785	655	FALSE	FALSE
Ligand-Receptor	Signaling by Orexin	TRUE	Oligodendrocytes_Oli_Cluster_12	Inhibitory_InhLAMP5NRG1Rosehip_Cluster_6	single protein	HCRT	single protein	HCRTR2	88	90	FALSE	FALSE
Ligand-Receptor	Signaling by Neuregulin	TRUE	Oligodendrocytes_Oli_Cluster_3	Excitatory_ExcL35RORBPLCH1_Cluster_14	single protein	NRG2	single protein	ERBB4	61	778	FALSE	FALSE
Ligand-Receptor	Signaling by Fibroblast growth factor	TRUE	Immune_Micall_Cluster_11	Excitatory_ExcL45RORBGABRG1_Cluster_9	single protein	NCAM1	single protein	FGFR1	337	318	FALSE	FALSE
Ligand-Receptor	Signaling by Neuregulin	TRUE	Immune_Micall_Cluster_11	Excitatory_ExcL35RORBPLCH1_Cluster_14	single protein	NRG1	single protein	ERBB4	707	778	FALSE	FALSE
Ligand-Receptor	Signaling by Teneurin	TRUE	Immune_Micall_Cluster_11	OPCs_OPC_Cluster_16	single protein	TENM3	single protein	ADGRL2	1318	1170	TRUE	TRUE
Ligand-Receptor	Signaling by Teneurin	TRUE	Immune_Micall_Cluster_11	Immune_Micall_Cluster_11	single protein	TENM3	single protein	ADGRL2	1318	1170	FALSE	FALSE
Ligand-Receptor	Signaling by Steroids	TRUE	Immune_Micall_Cluster_17	Immune_Micall_Cluster_17	complex	CYP19A1	single protein	ESR1	1433	0	FALSE	FALSE
Ligand-Receptor	Signaling by Pleiotrophin	TRUE	Immune_Micall_Cluster_0	Excitatory_ExcL45RORBGABRG1_Cluster_13	single protein	PTN	single protein	PTPRZ1	414	441	FALSE	FALSE
Ligand-Receptor	Signaling by Fibronectin	TRUE	Immune_Micall_Cluster_0	OPCs_OPC_Cluster_16	single protein	FLRT3	single protein	ADGRL2	1207	1170	FALSE	TRUE
Ligand-Receptor	Signaling by Fibronectin	TRUE	Immune_Micall_Cluster_0	Immune_Micall_Cluster_11	single protein	FLRT3	single protein	ADGRL2	1207	1170	FALSE	FALSE
Ligand-Receptor	Signaling by Pleiotrophin	TRUE	Immune_Micall_Cluster_0	Immune_Micall_Cluster_0	single protein	PTN	single protein	PTPRZ1	414	441	FALSE	FALSE
Gap-Gap	Adhesion by GAP junction	FALSE	Excitatory_ExcL45RORBGABRG1_Cluster_5	Excitatory_ExcL45RORBGABRG1_Cluster_5	single protein	GJA1	single protein	GJA1	1191	1191	FALSE	TRUE
