## Supplementary Table 1 for "A coordinated and reproducible multicellular response to AD pathology"

### Sheet: SuppTable1_optimisation_ParamsR
SetID	min_disp	k	sparsity_filt	min_mean	max_mean	min_peak	max_peak	mean_r2	mean_adjr2	total_x_feats
Set1	0.5	25	0.5	0.0125	3	10	21	0.0746868	0.066313	11
Set2	0.5	25	0.5	0.0125	3	5	16	0.0734682	0.0640618	6
Set3	0.5	25	0.4	0.0125	3	10	21	0.0366145	0.0283095	8
Set4	0.5	25	0.4	0.0125	3	5	16	0.0283837	0.0243687	6
Set5	0.5	25	0.7	0.0125	3	10	21	0.0281388	0.0238575	13
Set6	0.5	25	0.7	0.0125	3	5	16	0.0347832	0.0308596	6
Set7	0.5	50	0.5	0.0125	3	10	21	0.052302	0.0442365	17
Set8	0.5	50	0.5	0.0125	3	5	16	0.035303	0.0272639	10
Set9	0.5	50	0.4	0.0125	3	10	21	0.0349284	0.0267844	15
Set10	0.5	50	0.4	0.0125	3	5	16	0.0190603	0.0149387	5
Set11	0.5	50	0.7	0.0125	3	10	21	0.0307887	0.0266992	19
Set12	0.5	50	0.7	0.0125	3	5	16	0.0306379	0.0266487	18
Set13	0.5	100	0.5	0.0125	3	10	21	0.0215285	0.0174345	12
Set14	0.5	100	0.5	0.0125	3	5	16	0.0200406	0.0160731	4
Set15	0.5	100	0.4	0.0125	3	10	21	0.0728528	0.0609663	15
Set16	0.5	100	0.4	0.0125	3	5	16	0.0190557	0.0141996	6
Set17	0.5	100	0.7	0.0125	3	10	21	0.0289987	0.0249529	10
Set18	0.5	100	0.7	0.0125	3	5	16	0.0238941	0.0159259	9
Set19	0.5	pseudobulk	0.5	0.0125	3	10	21	0.04281	0.0351525	3
Set20	0.5	pseudobulk	0.5	0.0125	3	5	16	0.0150628	0.0109244	4
Set21	0.5	pseudobulk	0.4	0.0125	3	10	21	0.0374367	0.0333924	5
Set22	0.5	pseudobulk	0.4	0.0125	3	5	16	0.0143197	0.00946417	3
Set23	0.5	pseudobulk	0.7	0.0125	3	10	21	0.0218375	0.0177788	8
Set24	0.5	pseudobulk	0.7	0.0125	3	5	16	0.0274297	0.0234762	9
Set25	0.75	25	0.5	0.0125	3	10	21	0.0303595	0.025764	15
Set26	0.75	25	0.5	0.0125	3	5	16	0.0363014	0.0317556	13
Set27	0.75	25	0.4	0.0125	3	10	21	0.0190551	0.0104124	4
Set28	0.75	25	0.4	0.0125	3	5	16	0.0180994	0.0131403	5
Set29	0.75	25	0.7	0.0125	3	10	21	0.0690576	0.0573231	17
Set30	0.75	25	0.7	0.0125	3	5	16	0.0527496	0.040759	13
Set31	0.75	50	0.5	0.0125	3	10	21	0.0928924	0.0814582	11
Set32	0.75	50	0.5	0.0125	3	5	16	0.0802294	0.0622827	10
Set33	0.75	50	0.4	0.0125	3	10	21	0.0408545	0.0325141	15
Set34	0.75	50	0.4	0.0125	3	5	16	0.021898	0.0175701	6
Set35	0.75	50	0.7	0.0125	3	10	21	0.0362589	0.0281602	18
Set36	0.75	50	0.7	0.0125	3	5	16	0.0241074	0.0200914	12
Set37	0.75	100	0.5	0.0125	3	10	21	0.0318009	0.0276984	9
Set38	0.75	100	0.5	0.0125	3	5	16	0.0308483	0.0270025	7
Set39	0.75	100	0.4	0.0125	3	10	21	0.0537083	0.0413115	12
Set40	0.75	100	0.4	0.0125	3	5	16	0.0239477	0.0198293	9
Set41	0.75	100	0.7	0.0125	3	10	21	0.0956216	0.0841252	23
Set42	0.75	100	0.7	0.0125	3	5	16	0.0263811	0.0225927	7
Set43	0.75	pseudobulk	0.5	0.0125	3	10	21	0.0281338	0.0238712	8
Set44	0.75	pseudobulk	0.5	0.0125	3	5	16	0.0262083	0.0220109	7
Set45	0.75	pseudobulk	0.4	0.0125	3	10	21	0.0292063	0.0251947	5
Set46	0.75	pseudobulk	0.4	0.0125	3	5	16	0.0234792	0.0192334	3
Set47	0.75	pseudobulk	0.7	0.0125	3	10	21	0.0247891	0.0206393	11
Set48	0.75	pseudobulk	0.7	0.0125	3	5	16	0.0245772	0.0206755	7
Set49	0.4	25	0.5	0.0125	3	10	21	0.0435106	0.0313001	6
Set50	0.4	25	0.5	0.0125	3	5	16	0.0272838	0.0228422	8
Set51	0.4	25	0.4	0.0125	3	10	21	0.0194393	0.0153706	5
Set52	0.4	25	0.4	0.0125	3	5	16	0.0157023	0.0115666	5
Set53	0.4	25	0.7	0.0125	3	10	21	0.076192	0.0647869	22
Set54	0.4	25	0.7	0.0125	3	5	16	0.025555	0.0176647	13
Set55	0.4	50	0.5	0.0125	3	10	21	0.0625182	0.054607	15
Set56	0.4	50	0.5	0.0125	3	5	16	0.0211962	0.0169032	12
Set57	0.4	50	0.4	0.0125	3	10	21	0.0174235	0.0133633	9
Set58	0.4	50	0.4	0.0125	3	5	16	0.00893009	0.00505872	4
Set59	0.4	50	0.7	0.0125	3	10	21	0.0410836	0.0330255	17
Set60	0.4	50	0.7	0.0125	3	5	16	0.0347725	0.0308166	15
Set61	0.4	100	0.5	0.0125	3	10	21	0.0420558	0.0297745	12
Set62	0.4	100	0.5	0.0125	3	5	16	0.0216594	0.0177145	7
Set63	0.4	100	0.4	0.0125	3	10	21	0.0232404	0.0188798	16
Set64	0.4	100	0.4	0.0125	3	5	16	0.02421	0.0201272	12
Set65	0.4	100	0.7	0.0125	3	10	21	0.075291	0.0635859	15
Set66	0.4	100	0.7	0.0125	3	5	16	0.0137312	0.00992322	4
Set67	0.4	pseudobulk	0.5	0.0125	3	10	21	0.0280554	0.023937	7
Set68	0.4	pseudobulk	0.5	0.0125	3	5	16	0.039202	0.0352963	4
Set69	0.4	pseudobulk	0.4	0.0125	3	10	21
Set70	0.4	pseudobulk	0.4	0.0125	3	5	16	0.0439864	0.0292027	6
Set71	0.4	pseudobulk	0.7	0.0125	3	10	21	0.0369079	0.0291722	5
Set72	0.4	pseudobulk	0.7	0.0125	3	5	16	0.0272796	0.0233731	7
Set73	0.5	25	0.5	0.025	3.5	10	21	0.0696884	0.0563982	16
Set74	0.5	25	0.5	0.025	3.5	5	16	0.0220117	0.017546	11
Set75	0.5	25	0.4	0.025	3.5	10	21	0.0300056	0.0247339	6
Set76	0.5	25	0.4	0.025	3.5	5	16	0.0268705	0.0215817	5
Set77	0.5	25	0.7	0.025	3.5	10	21	0.034116	0.0301411	14
Set78	0.5	25	0.7	0.025	3.5	5	16	0.0462096	0.034578	11
Set79	0.5	50	0.5	0.025	3.5	10	21	0.0344192	0.025798	19
Set80	0.5	50	0.5	0.025	3.5	5	16	0.0294134	0.0248779	12
Set81	0.5	50	0.4	0.025	3.5	10	21	0.0607164	0.0488268	17
Set82	0.5	50	0.4	0.025	3.5	5	16	0.023555	0.019328	8
Set83	0.5	50	0.7	0.025	3.5	10	21	0.0508437	0.0346188	21
Set84	0.5	50	0.7	0.025	3.5	5	16	0.0311403	0.0232313	10
Set85	0.5	100	0.5	0.025	3.5	10	21	0.0342484	0.0262338	7
Set86	0.5	100	0.5	0.025	3.5	5	16	0.0202898	0.0162581	6
Set87	0.5	100	0.4	0.025	3.5	10	21	0.0760596	0.0641121	10
Set88	0.5	100	0.4	0.025	3.5	5	16	0.0576595	0.046702	4
Set89	0.5	100	0.7	0.025	3.5	10	21	0.0494381	0.0376543	5
Set90	0.5	100	0.7	0.025	3.5	5	16	0.0542267	0.0425505	5
Set91	0.5	pseudobulk	0.5	0.025	3.5	10	21	0.0289147	0.0246368	9
Set92	0.5	pseudobulk	0.5	0.025	3.5	5	16	0.0174813	0.0135824	4
Set93	0.5	pseudobulk	0.4	0.025	3.5	10	21	0.0714964	0.0499033	11
Set94	0.5	pseudobulk	0.4	0.025	3.5	5	16	0.0493004	0.0370068	9
Set95	0.5	pseudobulk	0.7	0.025	3.5	10	21	0.07591	0.0593344	15
Set96	0.5	pseudobulk	0.7	0.025	3.5	5	16	0.0693962	0.0617369	13
Set97	0.75	25	0.5	0.025	3.5	10	21	0.0519347	0.038888	13
Set98	0.75	25	0.5	0.025	3.5	5	16	0.027301	0.0229586	7
Set99	0.75	25	0.4	0.025	3.5	10	21	0.0517425	0.0428387	9
Set100	0.75	25	0.4	0.025	3.5	5	16	0.0656162	0.0536879	5
Set101	0.75	25	0.7	0.025	3.5	10	21	0.0568812	0.0448924	16
Set102	0.75	25	0.7	0.025	3.5	5	16	0.0423481	0.0309021	9
Set103	0.75	50	0.5	0.025	3.5	10	21	0.0318402	0.0275373	18
Set104	0.75	50	0.5	0.025	3.5	5	16	0.0329995	0.0287951	14
Set105	0.75	50	0.4	0.025	3.5	10	21	0.0339177	0.0249725	8
Set106	0.75	50	0.4	0.025	3.5	5	16	0.0242402	0.0198646	8
Set107	0.75	50	0.7	0.025	3.5	10	21	0.0431595	0.0391391	20
Set108	0.75	50	0.7	0.025	3.5	5	16	0.0265892	0.0227417	9
Set109	0.75	100	0.5	0.025	3.5	10	21	0.05073	0.0388641	8
Set110	0.75	100	0.5	0.025	3.5	5	16	0.0257019	0.0136735	8
Set111	0.75	100	0.4	0.025	3.5	10	21	0.0688635	0.0572726	7
Set112	0.75	100	0.4	0.025	3.5	5	16	0.0229004	0.0188292	6
Set113	0.75	100	0.7	0.025	3.5	10	21	0.0213416	0.0173142	17
Set114	0.75	100	0.7	0.025	3.5	5	16	0.0284909	0.0168792	7
Set115	0.75	pseudobulk	0.5	0.025	3.5	10	21	0.0708464	0.0588315	16
Set116	0.75	pseudobulk	0.5	0.025	3.5	5	16	0.0421405	0.0338831	11
Set117	0.75	pseudobulk	0.4	0.025	3.5	10	21	0.0755571	0.0621594	9
Set118	0.75	pseudobulk	0.4	0.025	3.5	5	16	0.0582233	0.0456103	6
Set119	0.75	pseudobulk	0.7	0.025	3.5	10	21	0.0626073	0.0548281	21
Set120	0.75	pseudobulk	0.7	0.025	3.5	5	16	0.0413318	0.0293982	11
Set121	0.4	25	0.5	0.025	3.5	10	21	0.0247688	0.020547	13
Set122	0.4	25	0.5	0.025	3.5	5	16	0.0205782	0.0166761	7
Set123	0.4	25	0.4	0.025	3.5	10	21	0.0264749	0.0213511	10
Set124	0.4	25	0.4	0.025	3.5	5	16	0.0310055	0.0207515	8
Set125	0.4	25	0.7	0.025	3.5	10	21	0.0249613	0.0209816	18
Set126	0.4	25	0.7	0.025	3.5	5	16	0.0199336	0.0159496	10
Set127	0.4	50	0.5	0.025	3.5	10	21	0.0607323	0.0479821	21
Set128	0.4	50	0.5	0.025	3.5	5	16	0.0182279	0.0139029	11
Set129	0.4	50	0.4	0.025	3.5	10	21	0.0256349	0.0214886	8
Set130	0.4	50	0.4	0.025	3.5	5	16	0.0173929	0.0129467	9
Set131	0.4	50	0.7	0.025	3.5	10	21	0.0572411	0.0451545	17
Set132	0.4	50	0.7	0.025	3.5	5	16	0.023907	0.0199712	8
Set133	0.4	100	0.5	0.025	3.5	10	21	0.0245415	0.0167378	7
Set134	0.4	100	0.5	0.025	3.5	5	16	0.0321386	0.0281881	5
Set135	0.4	100	0.4	0.025	3.5	10	21	0.0360579	0.0320747	8
Set136	0.4	100	0.4	0.025	3.5	5	16	0.0276099	0.0233821	9
Set137	0.4	100	0.7	0.025	3.5	10	21	0.0820643	0.0667014	16
Set138	0.4	100	0.7	0.025	3.5	5	16	0.0312796	0.0274658	7
Set139	0.4	pseudobulk	0.5	0.025	3.5	10	21	0.0453502	0.0323912	7
Set140	0.4	pseudobulk	0.5	0.025	3.5	5	16	0.0273879	0.022987	9
Set141	0.4	pseudobulk	0.4	0.025	3.5	10	21	0.0262975	0.0219891	10
Set142	0.4	pseudobulk	0.4	0.025	3.5	5	16	0.00536826	0.00102489	5
Set143	0.4	pseudobulk	0.7	0.025	3.5	10	21	0.0331798	0.0292011	14
Set144	0.4	pseudobulk	0.7	0.025	3.5	5	16	0.0196652	0.0156962	7
Set145	0.5	25	0.5	0.05	4	10	21	0.0259692	0.0217158	17
Set146	0.5	25	0.5	0.05	4	5	16	0.0319526	0.0277979	15
Set147	0.5	25	0.4	0.05	4	10	21	0.0282642	0.0237234	15
Set148	0.5	25	0.4	0.05	4	5	16	0.0262859	0.021757	14
Set149	0.5	25	0.7	0.05	4	10	21	0.0962593	0.0772732	27
Set150	0.5	25	0.7	0.05	4	5	16	0.0242709	0.0164651	8
Set151	0.5	50	0.5	0.05	4	10	21	0.060275	0.0433431	21
Set152	0.5	50	0.5	0.05	4	5	16	0.0362643	0.0273819	10
Set153	0.5	50	0.4	0.05	4	10	21	0.0416129	0.033491	14
Set154	0.5	50	0.4	0.05	4	5	16	0.0298777	0.0212159	10
Set155	0.5	50	0.7	0.05	4	10	21	0.0719814	0.0562523	15
Set156	0.5	50	0.7	0.05	4	5	16	0.0552545	0.0429317	10
Set157	0.5	100	0.5	0.05	4	10	21	0.0344049	0.0303307	16
Set158	0.5	100	0.5	0.05	4	5	16	0.00981633	0.00588703	3
Set159	0.5	100	0.4	0.05	4	10	21	0.0251315	0.0211846	7
Set160	0.5	100	0.4	0.05	4	5	16	0.0180266	0.014051	4
Set161	0.5	100	0.7	0.05	4	10	21	0.0445835	0.0405351	16
Set162	0.5	100	0.7	0.05	4	5	16	0.0168717	0.0130011	6
Set163	0.5	pseudobulk	0.5	0.05	4	10	21	0.0461372	0.0298318	11
Set164	0.5	pseudobulk	0.5	0.05	4	5	16	0.0292107	0.0250972	6
Set165	0.5	pseudobulk	0.4	0.05	4	10	21	0.0253989	0.0215467	3
Set166	0.5	pseudobulk	0.4	0.05	4	5	16
Set167	0.5	pseudobulk	0.7	0.05	4	10	21	0.0374455	0.0333143	20
Set168	0.5	pseudobulk	0.7	0.05	4	5	16	0.0307222	0.0266496	15
Set169	0.75	25	0.5	0.05	4	10	21	0.0472698	0.0389125	21
Set170	0.75	25	0.5	0.05	4	5	16	0.0193158	0.0152465	14
Set171	0.75	25	0.4	0.05	4	10	21	0.0293443	0.0248505	22
Set172	0.75	25	0.4	0.05	4	5	16	0.0280984	0.0237401	15
Set173	0.75	25	0.7	0.05	4	10	21	0.0370449	0.0289187	18
Set174	0.75	25	0.7	0.05	4	5	16	0.0412651	0.0334386	13
Set175	0.75	50	0.5	0.05	4	10	21	0.0610071	0.048917	20
Set176	0.75	50	0.5	0.05	4	5	16	0.0242029	0.0199043	11
Set177	0.75	50	0.4	0.05	4	10	21	0.0520712	0.0401225	15
Set178	0.75	50	0.4	0.05	4	5	16	0.0273501	0.0234123	7
Set179	0.75	50	0.7	0.05	4	10	21	0.0817432	0.0703126	17
Set180	0.75	50	0.7	0.05	4	5	16	0.0554474	0.044335	8
Set181	0.75	100	0.5	0.05	4	10	21	0.0615772	0.0460018	13
Set182	0.75	100	0.5	0.05	4	5	16	0.0206275	0.0128854	6
Set183	0.75	100	0.4	0.05	4	10	21	0.0521327	0.0365299	14
Set184	0.75	100	0.4	0.05	4	5	16	0.0300862	0.0223269	6
Set185	0.75	100	0.7	0.05	4	10	21	0.0463469	0.0305186	12
Set186	0.75	100	0.7	0.05	4	5	16	0.0260625	0.0184832	8
Set187	0.75	pseudobulk	0.5	0.05	4	10	21	0.058614	0.0421705	19
Set188	0.75	pseudobulk	0.5	0.05	4	5	16	0.019591	0.0153097	15
Set189	0.75	pseudobulk	0.4	0.05	4	10	21	0.0503294	0.0379424	12
Set190	0.75	pseudobulk	0.4	0.05	4	5	16	0.0265905	0.0222254	4
Set191	0.75	pseudobulk	0.7	0.05	4	10	21	0.0784839	0.0670601	18
Set192	0.75	pseudobulk	0.7	0.05	4	5	16	0.0267657	0.0191324	8
Set193	0.4	25	0.5	0.05	4	10	21	0.0297097	0.0255093	24
Set194	0.4	25	0.5	0.05	4	5	16	0.0300936	0.0258766	17
Set195	0.4	25	0.4	0.05	4	10	21	0.0622313	0.0490233	24
Set196	0.4	25	0.4	0.05	4	5	16	0.0230489	0.0184838	11
Set197	0.4	25	0.7	0.05	4	10	21	0.0232191	0.019312	17
Set198	0.4	25	0.7	0.05	4	5	16	0.0192717	0.0153171	10
Set199	0.4	50	0.5	0.05	4	10	21	0.0678344	0.0473922	18
Set200	0.4	50	0.5	0.05	4	5	16	0.0627114	0.0470899	11
Set201	0.4	50	0.4	0.05	4	10	21	0.0682108	0.0558964	16
Set202	0.4	50	0.4	0.05	4	5	16	0.0330407	0.0287046	10
Set203	0.4	50	0.7	0.05	4	10	21	0.0432647	0.0353903	13
Set204	0.4	50	0.7	0.05	4	5	16	0.036373	0.0286019	9
Set205	0.4	100	0.5	0.05	4	10	21	0.0373278	0.0208012	15
Set206	0.4	100	0.5	0.05	4	5	16	0.0193679	0.0152475	13
Set207	0.4	100	0.4	0.05	4	10	21	0.0284152	0.0205482	4
Set208	0.4	100	0.4	0.05	4	5	16
Set209	0.4	100	0.7	0.05	4	10	21	0.0334844	0.0294906	18
Set210	0.4	100	0.7	0.05	4	5	16	0.0206466	0.0166816	9
Set211	0.4	pseudobulk	0.5	0.05	4	10	21	0.0249654	0.0206126	10
Set212	0.4	pseudobulk	0.5	0.05	4	5	16	0.0198469	0.0157967	7
Set213	0.4	pseudobulk	0.4	0.05	4	10	21	0.0459059	0.0373872	8
Set214	0.4	pseudobulk	0.4	0.05	4	5	16	0.0382026	0.0298027	7
Set215	0.4	pseudobulk	0.7	0.05	4	10	21	0.0247341	0.0205122	16
Set216	0.4	pseudobulk	0.7	0.05	4	5	16	0.0204337	0.0165154	8
Set217	0.9	25	0.5	0.0125	3	10	21	0.0323408	0.0277978	16
Set218	0.9	25	0.5	0.0125	3	5	16	0.0196378	0.0152806	15
Set219	0.9	25	0.4	0.0125	3	10	21	0.0285647	0.0243594	11
Set220	0.9	25	0.4	0.0125	3	5	16	0.0204935	0.0161207	5
Set221	0.9	25	0.7	0.0125	3	10	21	0.0375572	0.0292959	19
Set222	0.9	25	0.7	0.0125	3	5	16	0.0233753	0.0193397	19
Set223	0.9	50	0.5	0.0125	3	10	21	0.0886845	0.0724834	23
Set224	0.9	50	0.5	0.0125	3	5	16	0.0783015	0.0664342	17
Set225	0.9	50	0.4	0.0125	3	10	21	0.0273565	0.0231276	18
Set226	0.9	50	0.4	0.0125	3	5	16	0.0321244	0.0280747	14
Set227	0.9	50	0.7	0.0125	3	10	21	0.0978978	0.082277	20
Set228	0.9	50	0.7	0.0125	3	5	16	0.0766255	0.0689943	12
Set229	0.9	100	0.5	0.0125	3	10	21	0.0548513	0.0342149	17
Set230	0.9	100	0.5	0.0125	3	5	16	0.022778	0.0189001	7
Set231	0.9	100	0.4	0.0125	3	10	21	0.0381898	0.0341143	15
Set232	0.9	100	0.4	0.0125	3	5	16	0.0364595	0.0323939	10
Set233	0.9	100	0.7	0.0125	3	10	21	0.061272	0.0533836	15
Set234	0.9	100	0.7	0.0125	3	5	16	0.0532912	0.041746	12
Set235	0.9	pseudobulk	0.5	0.0125	3	10	21	0.0390497	0.0346416	15
Set236	0.9	pseudobulk	0.5	0.0125	3	5	16	0.0392453	0.0348583	11
Set237	0.9	pseudobulk	0.4	0.0125	3	10	21	0.0640075	0.0505722	14
Set238	0.9	pseudobulk	0.4	0.0125	3	5	16	0.0433933	0.0295295	12
Set239	0.9	pseudobulk	0.7	0.0125	3	10	21	0.0403623	0.0321603	16
Set240	0.9	pseudobulk	0.7	0.0125	3	5	16	0.0600478	0.0443163	14
Set241	0.9	25	0.5	0.025	3.5	10	21	0.0354134	0.0312736	25
Set242	0.9	25	0.5	0.025	3.5	5	16	0.0382472	0.0298108	23
Set243	0.9	25	0.4	0.025	3.5	10	21	0.0875892	0.0792945	15
Set244	0.9	25	0.4	0.025	3.5	5	16	0.0245941	0.0203347	10
Set245	0.9	25	0.7	0.025	3.5	10	21	0.0363474	0.0241493	21
Set246	0.9	25	0.7	0.025	3.5	5	16	0.0355892	0.0241081	15
Set247	0.9	50	0.5	0.025	3.5	10	21	0.0786906	0.0624561	17
Set248	0.9	50	0.5	0.025	3.5	5	16	0.0350244	0.0305569	13
Set249	0.9	50	0.4	0.025	3.5	10	21	0.0410737	0.0321534	19
Set250	0.9	50	0.4	0.025	3.5	5	16	0.0384324	0.029847	17
Set251	0.9	50	0.7	0.025	3.5	10	21	0.0359865	0.031936	20
Set252	0.9	50	0.7	0.025	3.5	5	16	0.0291052	0.0249383	11
Set253	0.9	100	0.5	0.025	3.5	10	21	0.0550242	0.0385181	15
Set254	0.9	100	0.5	0.025	3.5	5	16	0.0212114	0.0172326	6
Set255	0.9	100	0.4	0.025	3.5	10	21	0.0565459	0.0442932	17
Set256	0.9	100	0.4	0.025	3.5	5	16	0.015189	0.0112019	9
Set257	0.9	100	0.7	0.025	3.5	10	21	0.0791378	0.0678619	14
Set258	0.9	100	0.7	0.025	3.5	5	16	0.0253022	0.0214343	9
Set259	0.9	pseudobulk	0.5	0.025	3.5	10	21	0.0579995	0.0365903	20
Set260	0.9	pseudobulk	0.5	0.025	3.5	5	16	0.0417422	0.0331863	11
Set261	0.9	pseudobulk	0.4	0.025	3.5	10	21	0.0276693	0.0236179	8
Set262	0.9	pseudobulk	0.4	0.025	3.5	5	16	0.022933	0.0190248	8
Set263	0.9	pseudobulk	0.7	0.025	3.5	10	21	0.0303643	0.0263741	14
Set264	0.9	pseudobulk	0.7	0.025	3.5	5	16	0.0190934	0.0151381	14
Set265	0.9	25	0.5	0.05	4	10	21	0.0666591	0.0585431	21
Set266	0.9	25	0.5	0.05	4	5	16	0.0710755	0.0593663	13
Set267	0.9	25	0.4	0.05	4	10	21	0.0595965	0.0466551	22
Set268	0.9	25	0.4	0.05	4	5	16	0.0179497	0.00933518	13
Set269	0.9	25	0.7	0.05	4	10	21	0.0777722	0.0663396	26
Set270	0.9	25	0.7	0.05	4	5	16	0.0710798	0.0596117	18
Set271	0.9	50	0.5	0.05	4	10	21	0.0870332	0.0749676	18
Set272	0.9	50	0.5	0.05	4	5	16	0.0429859	0.0387135	15
Set273	0.9	50	0.4	0.05	4	10	21	0.078223	0.065361	20
Set274	0.9	50	0.4	0.05	4	5	16	0.0288698	0.0245728	12
Set275	0.9	50	0.7	0.05	4	10	21	0.0808851	0.0733204	19
Set276	0.9	50	0.7	0.05	4	5	16	0.0282238	0.0205418	8
Set277	0.9	100	0.5	0.05	4	10	21	0.0763557	0.0569514	19
Set278	0.9	100	0.5	0.05	4	5	16	0.0287026	0.0248635	9
Set279	0.9	100	0.4	0.05	4	10	21	0.0823574	0.0669994	15
Set280	0.9	100	0.4	0.05	4	5	16	0.0551129	0.0432025	10
Set281	0.9	100	0.7	0.05	4	10	21	0.0775272	0.0582286	15
Set282	0.9	100	0.7	0.05	4	5	16	0.0376308	0.0338119	10
Set283	0.9	pseudobulk	0.5	0.05	4	10	21	0.0546594	0.0427932	19
Set284	0.9	pseudobulk	0.5	0.05	4	5	16	0.0472723	0.0353632	10
Set285	0.9	pseudobulk	0.4	0.05	4	10	21	0.0511502	0.0396257	13
Set286	0.9	pseudobulk	0.4	0.05	4	5	16	0.0509564	0.0353983	10
Set287	0.9	pseudobulk	0.7	0.05	4	10	21	0.0623935	0.0470857	21
Set288	0.9	pseudobulk	0.7	0.05	4	5	16	0.0454513	0.0261285	15
Set289	0.5	25	0.5	0.0125	3	15	26	0.076513	0.0643618	20
Set290	0.5	25	0.4	0.0125	3	15	26	0.0328205	0.0245892	15
Set291	0.5	25	0.7	0.0125	3	15	26	0.039113	0.0309353	22
Set292	0.5	50	0.5	0.0125	3	15	26	0.0843078	0.0645731	31
Set293	0.5	50	0.4	0.0125	3	15	26	0.0442586	0.0320055	21
Set294	0.5	50	0.7	0.0125	3	15	26	0.0315903	0.0275214	23
Set295	0.5	100	0.5	0.0125	3	15	26	0.0301461	0.0259476	16
Set296	0.5	100	0.4	0.0125	3	15	26	0.0491349	0.0242214	16
Set297	0.5	100	0.7	0.0125	3	15	26	0.061919	0.0500944	10
Set298	0.5	pseudobulk	0.5	0.0125	3	15	26	0.0623139	0.0462163	5
Set299	0.5	pseudobulk	0.4	0.0125	3	15	26	0.0410713	0.0331134	6
Set300	0.5	pseudobulk	0.7	0.0125	3	15	26	0.0275114	0.0233907	12
Set301	0.75	25	0.5	0.0125	3	15	26	0.0419828	0.0326817	22
Set302	0.75	25	0.4	0.0125	3	15	26	0.0250808	0.0168188	10
Set303	0.75	25	0.7	0.0125	3	15	26	0.063888	0.0516245	21
Set304	0.75	50	0.5	0.0125	3	15	26	0.0919389	0.0801967	16
Set305	0.75	50	0.4	0.0125	3	15	26	0.0400775	0.0234555	14
Set306	0.75	50	0.7	0.0125	3	15	26	0.0730148	0.0530367	26
Set307	0.75	100	0.5	0.0125	3	15	26	0.0382259	0.0341158	15
Set308	0.75	100	0.4	0.0125	3	15	26	0.0466843	0.0340297	15
Set309	0.75	100	0.7	0.0125	3	15	26	0.0968171	0.0891304	24
Set310	0.75	pseudobulk	0.5	0.0125	3	15	26	0.0318505	0.0274297	9
Set311	0.75	pseudobulk	0.4	0.0125	3	15	26	0.0259708	0.0220114	8
Set312	0.75	pseudobulk	0.7	0.0125	3	15	26	0.0319449	0.0274839	13
Set313	0.4	25	0.5	0.0125	3	15	26	0.0616863	0.0452246	18
Set314	0.4	25	0.4	0.0125	3	15	26	0.0599209	0.0520869	12
Set315	0.4	25	0.7	0.0125	3	15	26	0.0870358	0.067528	26
Set316	0.4	50	0.5	0.0125	3	15	26	0.0489125	0.0409202	18
Set317	0.4	50	0.4	0.0125	3	15	26	0.0298301	0.0255936	19
Set318	0.4	50	0.7	0.0125	3	15	26	0.0441293	0.0359244	31
Set319	0.4	100	0.5	0.0125	3	15	26	0.0492648	0.0371278	14
Set320	0.4	100	0.4	0.0125	3	15	26	0.0440295	0.0314509	22
Set321	0.4	100	0.7	0.0125	3	15	26	0.0720161	0.0643784	14
Set322	0.4	pseudobulk	0.5	0.0125	3	15	26	0.0890877	0.0759495	13
Set323	0.4	pseudobulk	0.4	0.0125	3	15	26	0.0523833	0.0399147	7
Set324	0.4	pseudobulk	0.7	0.0125	3	15	26	0.0350258	0.0309195	15
Set325	0.5	25	0.5	0.025	3.5	15	26	0.0872532	0.0698676	30
Set326	0.5	25	0.4	0.025	3.5	15	26	0.0697318	0.057856	18
Set327	0.5	25	0.7	0.025	3.5	15	26	0.0323899	0.0283749	24
Set328	0.5	50	0.5	0.025	3.5	15	26	0.028234	0.0239905	23
Set329	0.5	50	0.4	0.025	3.5	15	26	0.0743119	0.0625944	17
Set330	0.5	50	0.7	0.025	3.5	15	26	0.0539478	0.0374229	34
Set331	0.5	100	0.5	0.025	3.5	15	26	0.0549262	0.046883	18
Set332	0.5	100	0.4	0.025	3.5	15	26	0.0605168	0.0482627	20
Set333	0.5	100	0.7	0.025	3.5	15	26	0.0822699	0.0743584	19
Set334	0.5	pseudobulk	0.5	0.025	3.5	15	26	0.0544181	0.0379732	7
Set335	0.5	pseudobulk	0.4	0.025	3.5	15	26	0.0681602	0.0547845	10
Set336	0.5	pseudobulk	0.7	0.025	3.5	15	26	0.0831321	0.0712247	22
Set337	0.75	25	0.5	0.025	3.5	15	26	0.0395888	0.0305709	24
Set338	0.75	25	0.4	0.025	3.5	15	26	0.027483	0.0230624	13
Set339	0.75	25	0.7	0.025	3.5	15	26	0.0454151	0.0373254	18
Set340	0.75	50	0.5	0.025	3.5	15	26	0.0382799	0.0341166	16
Set341	0.75	50	0.4	0.025	3.5	15	26	0.0362466	0.0320745	20
Set342	0.75	50	0.7	0.025	3.5	15	26	0.0900391	0.0783228	29
Set343	0.75	100	0.5	0.025	3.5	15	26	0.0917247	0.0800301	14
Set344	0.75	100	0.4	0.025	3.5	15	26	0.0446115	0.0404395	21
Set345	0.75	100	0.7	0.025	3.5	15	26	0.0899794	0.0782624	21
Set346	0.75	pseudobulk	0.5	0.025	3.5	15	26	0.0759961	0.064446	17
Set347	0.75	pseudobulk	0.4	0.025	3.5	15	26	0.061651	0.0479191	12
Set348	0.75	pseudobulk	0.7	0.025	3.5	15	26	0.0793385	0.0628982	28
Set349	0.4	25	0.5	0.025	3.5	15	26	0.0402021	0.0181884	18
Set350	0.4	25	0.4	0.025	3.5	15	26	0.0648572	0.0478546	22
Set351	0.4	25	0.7	0.025	3.5	15	26	0.0558039	0.0393831	29
Set352	0.4	50	0.5	0.025	3.5	15	26	0.0946613	0.0786377	25
Set353	0.4	50	0.4	0.025	3.5	15	26	0.0773938	0.0695082	15
Set354	0.4	50	0.7	0.025	3.5	15	26	0.0498456	0.0375591	30
Set355	0.4	100	0.5	0.025	3.5	15	26	0.0460302	0.0299294	14
Set356	0.4	100	0.4	0.025	3.5	15	26	0.0335519	0.0296072	11
Set357	0.4	100	0.7	0.025	3.5	15	26	0.0849468	0.0694374	16
Set358	0.4	pseudobulk	0.5	0.025	3.5	15	26	0.030901	0.0264351	7
Set359	0.4	pseudobulk	0.4	0.025	3.5	15	26	0.0362057	0.0322066	9
Set360	0.4	pseudobulk	0.7	0.025	3.5	15	26	0.0300261	0.0257904	18
Set361	0.5	25	0.5	0.05	4	15	26	0.0382921	0.0342682	15
Set362	0.5	25	0.4	0.05	4	15	26	0.0717496	0.0498569	27
Set363	0.5	25	0.7	0.05	4	15	26	0.109402	0.090613	28
Set364	0.5	50	0.5	0.05	4	15	26	0.069243	0.0526223	30
Set365	0.5	50	0.4	0.05	4	15	26	0.0748412	0.0590266	21
Set366	0.5	50	0.7	0.05	4	15	26	0.0814192	0.0696927	27
Set367	0.5	100	0.5	0.05	4	15	26	0.0374268	0.0333307	21
Set368	0.5	100	0.4	0.05	4	15	26	0.034264	0.0301892	10
Set369	0.5	100	0.7	0.05	4	15	26	0.0421606	0.0381361	21
Set370	0.5	pseudobulk	0.5	0.05	4	15	26	0.0599916	0.0435002	17
Set371	0.5	pseudobulk	0.4	0.05	4	15	26	0.0310361	0.0270486	8
Set372	0.5	pseudobulk	0.7	0.05	4	15	26	0.0383288	0.0341836	25
Set373	0.75	25	0.5	0.05	4	15	26	0.0896051	0.0693741	31
Set374	0.75	25	0.4	0.05	4	15	26	0.036405	0.0320645	24
Set375	0.75	25	0.7	0.05	4	15	26	0.0357	0.0316483	30
Set376	0.75	50	0.5	0.05	4	15	26	0.0779303	0.0578853	28
Set377	0.75	50	0.4	0.05	4	15	26	0.0703122	0.046474	21
Set378	0.75	50	0.7	0.05	4	15	26	0.0615836	0.045404	24
Set379	0.75	100	0.5	0.05	4	15	26	0.0734615	0.0577575	21
Set380	0.75	100	0.4	0.05	4	15	26	0.0908243	0.0752162	26
Set381	0.75	100	0.7	0.05	4	15	26	0.0693101	0.0492521	22
Set382	0.75	pseudobulk	0.5	0.05	4	15	26	0.0376503	0.0334295	23
Set383	0.75	pseudobulk	0.4	0.05	4	15	26	0.0511469	0.0389821	9
Set384	0.75	pseudobulk	0.7	0.05	4	15	26	0.0814842	0.0698574	28
Set385	0.4	25	0.5	0.05	4	15	26	0.0373411	0.0290779	27
Set386	0.4	25	0.4	0.05	4	15	26	0.0758852	0.0537772	25
Set387	0.4	25	0.7	0.05	4	15	26	0.0423047	0.026141	35
Set388	0.4	50	0.5	0.05	4	15	26	0.0887178	0.0769845	24
Set389	0.4	50	0.4	0.05	4	15	26	0.0514852	0.0432373	22
Set390	0.4	50	0.7	0.05	4	15	26	0.0656677	0.0494185	21
Set391	0.4	100	0.5	0.05	4	15	26	0.0667869	0.0507661	13
Set392	0.4	100	0.4	0.05	4	15	26	0.0288876	0.0249077	7
Set393	0.4	100	0.7	0.05	4	15	26	0.059237	0.0430865	18
Set394	0.4	pseudobulk	0.5	0.05	4	15	26	0.0487582	0.0311426	15
Set395	0.4	pseudobulk	0.4	0.05	4	15	26	0.0380347	0.0289596	7
Set396	0.4	pseudobulk	0.7	0.05	4	15	26	0.0504772	0.0341061	23
Set397	0.9	25	0.5	0.0125	3	15	26	0.0392476	0.0347158	20
Set398	0.9	25	0.4	0.0125	3	15	26	0.0251719	0.0210587	11
Set399	0.9	25	0.7	0.0125	3	15	26	0.0303073	0.0260728	23
Set400	0.9	50	0.5	0.0125	3	15	26	0.0371635	0.0329773	20
Set401	0.9	50	0.4	0.0125	3	15	26	0.0677041	0.0550485	22
Set402	0.9	50	0.7	0.0125	3	15	26	0.0361376	0.0320706	23
Set403	0.9	100	0.5	0.0125	3	15	26	0.0434037	0.0392981	21
Set404	0.9	100	0.4	0.0125	3	15	26	0.043671	0.0395311	25
Set405	0.9	100	0.7	0.0125	3	15	26	0.0706996	0.0626187	20
Set406	0.9	pseudobulk	0.5	0.0125	3	15	26	0.0259164	0.0214685	16
Set407	0.9	pseudobulk	0.4	0.0125	3	15	26	0.0948094	0.0820603	22
Set408	0.9	pseudobulk	0.7	0.0125	3	15	26	0.0346916	0.0305308	18
Set409	0.9	25	0.5	0.025	3.5	15	26	0.027394	0.0229731	29
Set410	0.9	25	0.4	0.025	3.5	15	26	0.0349157	0.0304887	19
Set411	0.9	25	0.7	0.025	3.5	15	26	0.050557	0.0385387	24
Set412	0.9	50	0.5	0.025	3.5	15	26	0.0762804	0.0593314	23
Set413	0.9	50	0.4	0.025	3.5	15	26	0.0409115	0.0367234	21
Set414	0.9	50	0.7	0.025	3.5	15	26	0.0386034	0.0345468	25
Set415	0.9	100	0.5	0.025	3.5	15	26	0.102916	0.0873145	24
Set416	0.9	100	0.4	0.025	3.5	15	26	0.0923779	0.0806918	27
Set417	0.9	100	0.7	0.025	3.5	15	26	0.0509739	0.0350906	14
Set418	0.9	pseudobulk	0.5	0.025	3.5	15	26	0.0534428	0.0410964	19
Set419	0.9	pseudobulk	0.4	0.025	3.5	15	26	0.0658295	0.0534836	12
Set420	0.9	pseudobulk	0.7	0.025	3.5	15	26	0.0447275	0.040556	23
Set421	0.9	25	0.5	0.05	4	15	26	0.0956287	0.0757087	25
Set422	0.9	25	0.4	0.05	4	15	26	0.0314686	0.0270461	22
Set423	0.9	25	0.7	0.05	4	15	26	0.0783406	0.066723	33
Set424	0.9	50	0.5	0.05	4	15	26	0.0820556	0.0701856	25
Set425	0.9	50	0.4	0.05	4	15	26	0.0855642	0.0731511	27
Set426	0.9	50	0.7	0.05	4	15	26	0.0854638	0.0703475	18
Set427	0.9	100	0.5	0.05	4	15	26	0.0767038	0.0568906	26
Set428	0.9	100	0.4	0.05	4	15	26	0.0903496	0.0749969	23
Set429	0.9	100	0.7	0.05	4	15	26	0.0789658	0.05903	26
Set430	0.9	pseudobulk	0.5	0.05	4	15	26	0.0868998	0.0751432	24
Set431	0.9	pseudobulk	0.4	0.05	4	15	26	0.0775382	0.0660553	17
Set432	0.9	pseudobulk	0.7	0.05	4	15	26	0.0971065	0.0853806	26
